# A new technology for isolating organellar membranes provides fingerprints of lipid bilayer stress

**DOI:** 10.1101/2022.09.15.508072

**Authors:** John Reinhard, Leonhard Starke, Christian Klose, Per Haberkant, Henrik Hammarén, Frank Stein, Ofir Klein, Charlotte Berhorst, Heike Stumpf, James P. Sáenz, Jochen Hub, Maya Schuldiner, Robert Ernst

## Abstract

Biological membranes have a stunning ability to adapt their composition in response to physiological stress and metabolic challenges. Little is known how such perturbations affect individual organelles in eukaryotic cells. Pioneering work provided insights into the subcellular distribution of lipids, but the composition of the endoplasmic reticulum (ER) membrane, which also crucially regulates lipid metabolism and the unfolded protein response, remained insufficiently characterized. Here we describe a method for purifying organellar membranes from yeast, MemPrep. We demonstrate the purity of our ER preparations by quantitative proteomics and document the general utility of MemPrep by isolating vacuolar membranes. Quantitative lipidomics establishes the lipid composition of the ER and the vacuolar membrane. Our findings have important implications for understanding the role of lipids in membrane protein insertion, folding, and their sorting along the secretory pathway. Application of the combined preparative and analytical platform to acutely stressed cells reveals dynamic ER membrane remodeling and establishes molecular fingerprints of lipid bilayer stress.
