## Supplementary Table S2. In vitro and in silico lipid mixtures resembling the stressed and unstressed ER. for "A new technology for isolating organellar membranes provides fingerprints of lipid bilayer stress"

### Sheet: Sheet1
lipid mixture			molecule	synonym	class	acyl sn-1	acyl sn-2	total db	resource
unstressed [mol %]	DTT / TM [mol %]	inositol depletion [mol %]
-	-	5	1,2-dipalmitoyl-sn-glycerol	DPDG	DAG	16:0	16:0	0	800816 (Avanti)
4	10	5	1-palmitoyl-2-oleoyl-sn-glycerol	PODG	DAG	16:0	18:1	1	800815 (Avanti)
3	4	-	1-2-dioleoyl-sn-glycerol	DODG	DAG	18:1	18:1	2	800811 (Avanti)
10	10	12	Ergosterol	Erg	Erg				PHR1512 (Sigma-Aldrich)
17	3	15	1,2-dipalmitoleoyl-sn-glycero-3-phosphoethanolamine	16:1-PE	PE	16:1	16:1	2	850706 (Avanti)
10	8	10	1-palmitoyl-2-oleoyl-sn-glycero-3-phosphoethanolamine	POPE	PE	16:0	18:1	1	850757 (Avanti)
20	23	15	1,2-dipalmitoleoyl-sn-glycero-3-phosphocholine	16:1-PC	PC	16:1	16:1	2	850358 (Avanti)
5	12	15	1-palmitoyl-2-oleoyl-glycero-3-phosphocholine	POPC	PC	16:0	18:1	1	850457 (Avanti)
25	20	7	1-palmitoyl-2-oleoyl-sn-glycero-3-phosphoinositol	POPI	PI	16:0	18:1	1	850142 (Avanti)
2	3	5	1-palmitoyl-2-oleoyl-sn-glycero-3-phosphate	POPA	PA	16:0	18:1	1	840857 (Avanti)
1	1	2	1,2-dioleoyl-sn-glycero-3-phosphate	DOPA	PA	18:1	18:1	2	840875 (Avanti)
2	4	6	1-palmitoyl-2-oleoyl-sn-glycero-3-phospho-L-serine	POPS	PS	16:0	18:1	1	840034 (Avanti)
1	2	3	1,2-dioleoyl-sn-glycero-3-phospho-L-serine	DOPS	PS	18:1	18:1	2	840035 (Avanti)
